# Fibroblasts generate topographical cues that steer cancer cell migration

**DOI:** 10.1101/2022.09.06.506801

**Authors:** Francesco Baschieri, Abigail Illand, Jorge Barbazan, Olivier Zajac, Clémence Henon, Damarys Loew, Florent Dingli, Danijela Matic Vignjevic, Sandrine Lévêque-Fort, Guillaume Montagnac

## Abstract

Fibroblasts play a fundamental role in tumor development. Among other functions, they regulate cancer cells migration through rearranging the extracellular matrix, secreting soluble factors and establishing direct physical contacts with cancer cells. Here, we report that migrating fibroblasts deposit on the substrate a network of tubular structures that serves as guidance cue for cancer cell migration. Such membranous tubular network, hereafter called tracks, is stably anchored to the substrate in a β5 integrin-dependent manner. We found that cancer cells specifically adhere to tracks by using clathrin-coated structures that pinch and engulf tracks. Tracks represent thus a spatial memory of fibroblast migration paths that is read and erased by cancer cells directionally migrating along them. We propose that fibroblast tracks represent a topography-based intercellular communication system capable of steering cancer cells migration.

**TEASER:** The migration path of fibroblasts is marked by tubules that act as railways to direct following cancer cell migration.
