## Supplementary material for "Fibroblasts generate topographical cues that steer cancer cell migration": Table 2

### Sheet: Sheet1
Name	Target gene	Sequence	reference (when available)
Integrin β5-1	ITGB5	5'-GCUCGCAGGUCUCAACAUA-3'	-
Integrin β5-2	ITGB5	5'-GGUCUAAAGUGGAGUUGUC-3'	-
μ2-adaptin	AP2M2	5′-AAGUGGAUGCCUUUCGGGUCA-3′	-
Clatrhin heavy chain	CHC	5′-GCUGGGAAAACUCUUCAGATT-3′	-
Integrin αv-1	ITGAv	5′-CCUCUGACAUUGAUUGUUA-3′	-
Integrin αv-2	ITGAv	5′-CCGAAACAAUGAAGCCUUA-3′	-
Talin1	TLN1	5′-ACAAGAUGGAUGAAUCAAUUUU-3′	-
Control	non targeting	-	Dharmacon D-001810-01
Integrin β1	ITGB1	5' -GUGCAGAGCUUCAAUAAA-3'	-
CD81	CD81	5'-CACCTTCTATGTAGGCATC-3'	https://10.1091/mbc.E12-09-0642
CD46	CD46	5'GGAGCCACCAACAUUUGAA-3'	https://doi.org/10.1016/j.febslet.2013.01.019
Thy1-1	Thy1	5'-CAACUUCACCAGCAAAUAC-3'	https://doi.org/10.1371/journal.ppat.1004999
Thy1-2	Thy1	5'-GGACUGCCGCCAUGAGAAU-3'	https://doi.org/10.1371/journal.ppat.1004999
N-CAD-1	N-Cadherin	5'-GUGCAACAGUAUACGUUAA-3'	https://www.nature.com/articles/ncb3478
N-CAD-2	N-Cadherin	5'-GGGUAAUCCUCCCAAAUCA-3'	https://www.nature.com/articles/ncb3478
STXBP3	STXBP3	-	Sigma MISSION® esiRNA - EHU033611
MFGE8	MFGE8	-	Sigma MISSION® esiRNA - EHU084591
COLLAGEN14	COL14A1	-	Sigma MISSION® esiRNA - EHU097091
NPTN	NPTN	-	Sigma MISSION® esiRNA - EHU099911
CD97	ADGRE5	-	Sigma MISSION® esiRNA - EHU061981
